# S100A4 Is a Targetable Regulator of Immune Suppression in Glioblastoma

**DOI:** 10.64898/2026.11.10.765528

**Authors:** Thomas L Wong, Jia-Shiun Leu, Maryam Faisal, Nourhan Abdelfattah, Wei Xiong, Fransica Leonard, Yaqoob Ali, Dante Jimenez, Han Nhat Tran, Sung Yun Jung, Sinem Gunalp, Reece Kang, Jose Maldonado, Zhiqiang An, Ningyan Zhang, Kyuson Yun

## Abstract

Glioblastoma (GBM) is a highly aggressive brain tumor that remains largely refractory to immunotherapy owing to a profoundly immunosuppressive tumor microenvironment (TME). Here, we identify S100A4 as an actionable regulator of immune suppression and demonstrate that its inhibition converts GBM into an immunotherapy-responsive state. Genetic knockdown of *S100a4* in glioma cells reprogrammed the GBM TME, enhancing CD8⁺ T cell infiltration and effector function while promoting maturation of antigen-presenting cells. These changes translated into significant survival benefits across diverse molecular subtypes of GBM. Therapeutically, a novel S100A4/transferrin receptor (TFR) bispecific antibody phenocopied *S100a4*-KD and showed significant therapeutic efficacy, particularly in combination with PD-1 blockade. Notably, BsA+anti-PD1 combination treatment generated tertiary lymphoid-like structures in GBM. Together, these findings establish S100A4 as a targetable driver of immune evasion in GBM and provide a translational strategy for overcoming resistance to immunotherapy in this lethal disease.
