## Supplementary Table 1 for "S100A4 Is a Targetable Regulator of Immune Suppression in Glioblastoma"

### Sheet: Supplementary Table 1
Module	Genes	Reference
TLS_Cytokine	"Ccl2", "Ccl3", "Ccl4", "Ccl5", "Ccl8", "Ccl19","Cxcl9", "Cxcl10", "Cxcl13"	D. Coppola et al., Unique Ectopic Lymph Node-Like Structures Present in Human Primary Colorectal Carcinoma Are Identified by Immune Gene Array Profiling. The American Journal of Pathology
TLS_Cabrita	"Cd79b", "Cd1d1", "Ccr6", "Lat", "Skap1", "Eif1a", "Ptgds"	M. Meylan et al., Tertiary lymphoid structures generate and propagate anti-tumor antibody-producing plasma cells in renal cell cancer. Immunity
TLS_Yun	"Ccl2", "Ccl3", "Ccl4", "Ccl5", "Ccl8", "Ccl19", "Ccl21a", "Cxcl9", "Cxcl10", "Cxcl13", "Cd3e", "Sell", "Cd8a", "Cd4", "Tcf7", "Ifng","Prf1", "Cd19", "Cd79a", "Cd79b", "Ms4a1", "Ighe", "Igkc", "Iglc1","Iglc2", "Jchain", "Ctss", "Ctsl", "Ctsb", "Ifi30", "Lgmn"	Custom
T_cell	"Cd3e", "Sell", "Cd8a", "Cd4", "Ifng", "Prf1", "Gzmb", "Gzma", "Gzmk", "Klrg1", "Tbx21", "Tcf7", "Pdcd1"	Custom
B_cell	"Cd19", "Cd79a", "Cd79b", "Ms4a1", "Ighe", "Igkc", "Iglc1", "Iglc2", "Jchain"	Custom
HEV	"Lyve1", "Fut7", "Chst4", "Sell", "Madcam1", "Cxcl13", "Glycam1", "Selp", "Sele", "Ltbr", "Cxcl9", "Cxcl10", "Icam1"	Custom
